# Sex-biased gene regulation varies across human populations as a result of adaptive evolution

**DOI:** 10.1101/2023.04.12.536645

**Authors:** Adam Z. Reynolds, Sara D. Niedbalski

## Abstract

Human males and females exhibit a wide range of diversity in biology and behavior. However, studies of sexual dimorphism and gender disparities in health generally emphasize ostensibly universal molecular sex differences, such as sex chromosomes and circulating hormone levels, while ignoring the extraordinary diversity in biology, behavior, and culture acquired by different human populations over their unique evolutionary histories. Using RNA-Seq data and whole genome sequences from 11 human populations, we investigate variation in sex-biased gene expression across human populations and test whether population-level variation in sex-biased expression may have resulted from adaptive evolution in sex-specific regulatory regions. In tests for differential expression, we find that sex-biased gene expression in humans is highly variable, mostly population-specific, and demonstrates between-population reversals. Expression quantitative trait locus (eQTL) mapping reveals sex-specific regulatory regions with evidence of recent positive natural selection, suggesting that variation in sex-biased expression may have evolved as an adaptive response to ancestral environments experienced by human populations. These results indicate that sex-biased gene expression is more flexible than previously thought and is not generally shared among human populations. Instead, molecular phenotypes associated with sex depend on complex interactions between population-specific molecular evolution and physiological responses to contemporary socioecologies.
