## Supplemental Table S1 for "Sex-biased gene regulation varies across human populations as a result of adaptive evolution"

### Sheet: Sheet1
Supplemental Table S1. List of SNPs in cis-regulatory regions from Table 4 that show evidence of positive natural selection contributing to variation in sex-biased expression.
Gene	Populationa	Effect of Selected SNPsb	Region	SNPs
UTS2	GBR	¯ F	1:7956633-7958087	rs227154; rs190132; rs227157
ZMYM4	YRI	¯ F	1:35451017-35512551	rs72907569; rs60734514; rs55818340; rs9661849; rs60576178; rs57011510
	EUR	­ F	1:35636227-36154485	rs11264110 (TSI, GBR, FIN, CEU); rs71516386 (TSI, GBR, FIN, CEU); rs11581846 (TSI, GBR, FIN, CEU); rs1567954 (TSI, GBR, FIN, CEU); rs500502 (TSI, GBR, FIN, CEU); rs645886 (TSI, GBR, FIN, CEU); rs494085 (TSI, GBR, FIN, CEU); rs615315 (TSI, GBR, FIN, CEU); rs2275247 (TSI, GBR, FIN, CEU); rs7539801 (TSI, GBR, FIN, CEU); rs1203139 (TSI, GBR, FIN, CEU); rs1203136 (TSI, GBR, FIN); rs1203133 (TSI, GBR, …
LINC01115	YRI	­ M	2:1723249	rs11897722
TFPI	FIN	­ M	2:188130183-188975141	rs73046604; rs76016588; rs181722978
CAND2	CEU	¯ M	3:12209508-12214306	rs7644513; rs11924163; rs11924362; rs6763467
ADAMTS9	YRI	­ M	3:64262171-65027817	rs1462748; rs9870343; rs9311909; rs2059092; rs9819726; rs9876595; rs9311915; rs9818561; rs559480219; rs72892939; rs72892941; rs17071580; rs13319457
	EUR	¯ M	3:64709034-64727840	rs9311911 (GBR, FIN, CEU); rs6799680 (TSI, GBR, FIN, CEU)
TENM3	YRI	­ M	4:183816224-183817839	rs75647792; rs6834432
	EUR	¯ M	4:182303638-182303682	rs73871620 (TSI, GBR, FIN, CEU); rs73871621 (TSI, GBR, FIN, CEU)
SERPINB1	MAY	­ M	6:2873542-3045726c	rs35572811, rs61995693
PNLDC1	YRI	­ F	6:159539365-161154955	rs7760725; rs7739899; rs9457599; rs9365046; rs9355719; rs16890152; rs16890153; rs9365058; rs6941939; rs6904744; rs9457741; rs73602871; rs6921745; rs1317026
	TSI, GBR, CEU	¯ F	6:159538860-160267485	rs7740097 (TSI, GBR, CEU); rs7764265 (TSI, GBR, CEU); rs9457555 (TSI, GBR, CEU); rs6905485 (TSI, GBR); rs6928993 (TSI, GBR); rs9457737 (TSI, GBR); rs6918259 (TSI, GBR)
HIST1H1C	YRI	­ F	6:26331493-26557121	rs11962660; rs34569761; rs9467713; rs9461252; rs60303752; rs2281027; rs9467788
	EUR	¯ F	6:25138242-26852053	rs55851821 (GBR, CEU); rs9467419 (TSI, GBR, FIN, CEU); rs420250 (TSI, GBR, CEU); rs451579 (TSI, GBR, CEU); rs9467761 (TSI, GBR, FIN, CEU); rs6456725 (TSI, GBR, FIN, CEU); rs6456730 (TSI, GBR, FIN, CEU); rs9461256 (TSI, GBR, FIN, CEU); rs9467768 (TSI, GBR, FIN, CEU); rs6910993 (TSI, GBR, FIN, CEU); rs7743500 (TSI, GBR, CEU)
MAP3K5	YRI	­ M	6:137274994-137910404	rs9494619; rs73776692
MEST	TSI	­ M	7:130096191-130119936	rs4731693; rs12112550
DPP6	YRI	­ M	7:153754566-155608160	rs11975685; rs10257291; rs59469002; rs75159264
	TSI, GBR	¯ M	7:155046061-155046061	rs6952812 (TSI, GBR)
MSR1	YRI	­ M	8:15328703	rs75289290
	TSI, FIN, CEU	¯ M	8:15330463	rs77695063 (TSI, FIN, CEU)
RIMS2	YRI	­ M	8:103980385-106094062	rs7827768; rs7814899; rs58626527; rs74511702; rs113980608; rs75809273
	EUR	¯ M	8:103813989-105283340	rs2513909 (TSI, FIN); rs676498 (TSI, CEU); rs6468852 (TSI, FIN); rs59678929 (TSI, CEU); rs7840373 (TSI, FIN, CEU); rs7828471 (TSI, CEU); rs7816287 (TSI, CEU); rs4734750 (TSI, FIN); rs4734093 (TSI, GBR, FIN)
AIF1L	YRI	­ M	9:133504159-134439159	rs12343529; rs57851413; rs7031066
	TSI, GBR, CEU	¯ M	9:133749766-133850352	rs7851964 (TSI, GBR, CEU); rs73543046 (TSI, CEU)
PRF1	YRI	­ F	10:72731246-72732664	rs10999620; rs73268516
CTBP2	YRI	­ M	10:125810459-127385783	rs111577954; rs76834630; rs73365817; rs7097893; rs1693652; rs11244612
	TSI, GBR, FIN	¯ M	10:127292938-127789598	rs11244573 (TSI, GBR); rs2290845 (GBR, FIN)
ARHGAP32	CEU	¯ F	11:128946833	rs670762
CD4	CEU	­ M	12:6825387	rs184960504
TMEM119	YRI	­ F	12:109895228-109962976	rs11066686; rs2302702; rs7296040; rs11066912; rs11830566; rs11829700; rs59505191; rs2287190; rs12231062; rs2287187; rs61941636
	TSI, CEU	­ M	12:109264816	rs33999615 (TSI, CEU)
RNASEH2B-AS1	FIN	¯ M	13:51441442-51530414	rs2408210; rs2408211; rs9535516; rs9568483; rs1870839; rs1328360
EDNRB	TSI	­ M	13:77474435	rs9544401
PTGER2	CEU	¯ F	14:52345872-53641092	rs10498438; rs2152493
SERPINA9	YRI	­ M	14:95500317	rs10140487
	EUR	¯ M	14:94208530-95724022	rs4900194 (TSI, GBR, FIN); rs61301352 (TSI, GBR, FIN, CEU)
SERPINA1	TSI	­ M	14:95688730-95763173	rs80150099; rs34703907
IGHV3-65	YRI	­ F	14:106241126	rs188507863
	TSI, GBR, FIN	­ M	14:106474842-106474891	rs111727561 (TSI, GBR, FIN); rs75712783 (TSI, GBR, FIN)
IGHV4-34	YRI	­ M	14:106723398	rs75731319
EPB41L3	CEU	­ M	18:5404339	rs7232333
CBLN2	YRI	­ M	18:69295088-71037700	rs73965915; rs62102002; rs4599009; rs623827; rs80168348; rs17087331; rs59106535; rs58097275; rs59568629; rs60192547; rs73471502
JSRP1	YRI	­ F	19:1403352-2471062	rs60364379; rs546157927; rs115142918; rs13382017; rs6510606; rs114927404; rs60011761; rs190394502; rs7252279; rs8113703; rs6510676
	EUR	¯ F	19:1463436-3026401	rs28827917 (TSI, FIN); rs77878008 (GBR, FIN); rs13343466 (GBR, CEU)
CREB3L3	YRI	­ F	19:3448590-4124238	rs73919167; rs61370671; rs7245655; rs77490233; rs74766028; rs76573442; rs1060363; rs7253591; rs7251017; rs10418537; rs10421759; rs113277851; rs7245497; rs112435361; rs57659210; rs145316144; rs73532385; rs73532388; rs114504037
	EUR	¯ F	19:4129545	rs73538131 (TSI, GBR, FIN, CEU)
CECR2	YRI	­ M	22:17818146-17818918	rs5747065; rs5749039; rs10854596
	EUR	¯ M	22:17817390	rs5994275 (TSI, GBR, FIN, CEU)
IGLV1-47	MBU	­ M	22:23435151c	rs9624023
IGLV2-5	YRI	­ F	22:23102926-23107484	rs6003283; rs59844562
aPopulation: YRI = Yoruba, TSI = Toscani, GBR = British, FIN = Finnish, CEU = Utah, EUR = all four populations of European descent (TSI, GBR, FIN, CEU), MBU = Mbuti, MAY = Mayan.
bRegulatory effect of selected SNPs: ­M = up-regulating male expression, ¯M = down-regulating male expression, ­F = up-regulating female expression, ¯F = down-regulating female expression.
cCoordinates from the HGDP were re-mapped from GRCh38 to GRCh37 using the UCSC Genome Browser’s LiftOver tool (Kent et al., 2002).
